# Marker-assisted selection of trees with *MALE STERALITY 1* in *Cryptomeria japonica* D. Don

**DOI:** 10.1101/2020.05.29.114140

**Authors:** Yoshinari Moriguchi, Saneyoshi Ueno, Yoichi Hasegawa, Takumi Tadama, Masahiro Watanabe, Ryunosuke Saito, Satoko Hirayama, Junji Iwai, Yukinori Konno

**Author notes:** corresponding author Yoshinari Moriguchi.

## Abstract

Practical use of marker-assisted selection (MAS) is limited in conifers because of the difficulty with developing markers due to a rapid decrease in linkage disequilibrium, the limited genomic information available, and the diverse genetic backgrounds among breeding material collections. First, in this study, two families were produced by artificial crossing between two male-sterile trees, Shindai11 and Shindai12, and a plus tree, Suzu-2 (*Ms1/ms1*) (S11-S and S12-S families, respectively). The segregation ratio between male-sterile and male-fertile trees did not deviate significantly from the expected 1:1 ratio in either family. These results clearly suggested that the male-sterile gene of Shindai11 and Shindai12 is *MALE STERALITY 1* (*MS1*). Because some markers reported previously have not been linkage mapped, we constructed a partial linkage map of the region encompassing *MS1* using the S11-S and S12-S families. For the S11-S and S12-S families, 19 and 18 markers were mapped onto the partial linkage maps of *MS1* region, respectively. There was collinearity (conserved gene order) between the two partial linkage maps. Two markers (CJt020762_*ms1-1* and reCj19250_2335) were mapped to the same position as the *MS1* locus on both maps. Of these markers, we used CJt020762 for MAS in this study. According to the MAS results for 650 trees from six prefectures of Japan (603 trees from breeding materials and 47 trees from the Ishinomaki natural population), five trees in Niigata Prefecture and one tree in Yamagata Prefecture had heterozygous *ms1-1*, and three trees in Miyagi Prefecture had heterozygous *ms1-2*. The results obtained in this study suggested that there may be geographical hotspots for the *ms1-1* and *ms1-2* alleles. Because MAS can be used effectively to reduce the labor and time required for selection of trees with a male-sterile gene, the number of breeding materials should increase in the future.
