## Supplementary material for "Marker-assisted selection of trees with *MALE STERALITY 1* in *Cryptomeria japonica* D. Don": Table S1

### Sheet: Table S1
Marker name	Primer sequence (5'-3')
stSNP00204_F	CAGCACAACCAGTCCCAAG
stSNP00204_R	CAAACCTGCTAGTTAATCACAAAGG
stSNP00204_Extension	TTTTTTTTTTTTTTTTTTTTTTTTTTTTTTTTTTTTCCCATGGAATTTGCTAACGTTGCACT
AX-174127446_F	GGCTTTGACAAGGGGTAACG
AX-174127446_R	GCATTTAGTACTTCCTTCCATTGACC
AX-174127446_Extension	TTTTTTTGACTTATTGGCTTTGACAAGGGGTAACGA
CJt020762_F	CTTACATGACGAGATCAGCCAAG
CJt020762_R	GAAGGGAGCGAGAGAGTGATG
CJt020762_Extension	TTTTTTTTTCTGTGACTCACTGGCCACAGTCA
