## Supplementary material for "Marker-assisted selection of trees with *MALE STERALITY 1* in *Cryptomeria japonica* D. Don": Table S2

### Sheet: Table S2
Marker name	Primer sequence (5'-3')
AX-115677257_ASP1	TCAAAATCGCATGCTCCTAAACCTATA
AX-115677257_ASP2	CAAAATCGCATGCTCCTAAACCTATG
AX-115677257_LSP	CATGCCAGAATCACTGTTGTTTCTGT
AX-115677257_STA	GCAGGCCTTGGATTCCAT
AX-115677693_ASP1	CTTTTGCTTCAGATTCTGATATGCAGT
AX-115677693_ASP2	TTTTGCTTCAGATTCTGATATGCAGC
AX-115677693_LSP	AGAGTCAGCAATGGCACCGA
AX-115677693_STA	AAGACACCACTGAAAACTCCATTTA
AX-115686063_ASP1	AAGACAAGCAAATTCAGCGAGAC
AX-115686063_ASP2	CAAGACAAGCAAATTCAGCGAGAT
AX-115686063_LSP	TGCTTCTAGCCTGCTTCTTCCA
AX-115686063_STA	TCAAGACAAGCAAATTCAGCGAG
AX-115698950_ASP1	CTGAAAAAGAGCAGTTGACACAATCA
AX-115698950_ASP2	TGAAAAAGAGCAGTTGACACAATCC
AX-115698950_LSP	CCAGATTTCGTTGTGATTGGCAGT
AX-115698950_STA	GCATGCTTATGTTGCTTAACAACT
AX-115700602_ASP1	GGATTGGCGTTGCAGCTTTAAC
AX-115700602_ASP2	GGATTGGCGTTGCAGCTTTAAT
AX-115700602_LSP	GTCCAAGTGAAAAGAACATTGAATAAGATGACA
AX-115700602_STA	TCCATATGCATACTGGTACTGGAT
AX-115716099_ASP1	ACGAGCTCAGACAATCATACCC
AX-115716099_ASP2	TTAAACGAGCTCAGACAATCATACCT
AX-115716099_LSP	GCTGCAAGGATCCCTATGTGC
AX-115716099_STA	ACAGCTGTTTTTGGGAATAAGAAGA
AX-115727690_ASP1	CGCTTGTGTAGATTAATGGTGTACTCT
AX-115727690_ASP2	GCTTGTGTAGATTAATGGTGTACTCC
AX-115727690_LSP	AGGCAAGAGCCGCAGAGA
AX-115727690_STA	AAAGTACAGCCATGAAGACGC
AX-153640261_ASP1	TGTTATGATGGACACCTCAGCC
AX-153640261_ASP2	CTATGTTATGATGGACACCTCAGCT
AX-153640261_LSP	GGCAGGTGCCTGAATTTACCTT
AX-153640261_STA	GTTATGACAAAGGATCCCACCTAT
AX-174113624_ASP1	CGTTTACGCTTCAACAATGTCTTGG
AX-174113624_ASP2	CGTTTACGCTTCAACAATGTCTTGA
AX-174113624_LSP	ACACAGGCAATTTTTCGATTTCAAGTTCA
AX-174113624_STA	CTCACCGAATTCATACCGTTATCAA
AX-174113807_ASP1	AAAGTGAAATTCAAGTTGAAGGAATCCAA
AX-174113807_ASP2	AGTGAAATTCAAGTTGAAGGAATCCAC
AX-174113807_LSP	TCCAATTGCGTGTTGGAAATTATGTCA
AX-174113807_STA	CTGCCACTCATTTGTGTGAGA
AX-174115011_ASP1	CGTAAACTGAGAGGACGCCATG
AX-174115011_ASP2	CGTAAACTGAGAGGACGCCATA
AX-174115011_LSP	GGCGGCTCAAGCGGAA
AX-174115011_STA	TGTGAAGCTCAGAGACCGT
AX-174115338_ASP1	ATCGAAGCCCTTCACAACTCA
AX-174115338_ASP2	TCGAAGCCCTTCACAACTCG
AX-174115338_LSP	ACAGGAACTGTGAAGGGCCA
AX-174115338_STA	CATTTGTGTTCCGTTCATTTGCA
AX-174118939_ASP1	GAGGCAAAATCCTGAAGTTCCG
AX-174118939_ASP2	AGAGGCAAAATCCTGAAGTTCCA
AX-174118939_LSP	TGGGTTCCACCATGATTTTATAGGTGT
AX-174118939_STA	CCGAATGCAAAAATCAAAGCAAAGA
AX-174120775_ASP1	CAGTTTCGTTGTGGTAGAAAAAATGC
AX-174120775_ASP2	CAGTTTCGTTGTGGTAGAAAAAATGG
AX-174120775_LSP	CCATCCCATCGGTAAGGCAAC
AX-174120775_STA	TGTATGGTTTTCAGCAGTTTCGT
AX-174127547_ASP1	CCAAGCCTTGCTGGAAAACTG
AX-174127547_ASP2	CCAAGCCTTGCTGGAAAACTT
AX-174127547_LSP	GGACGACCCCTGAGCTTCA
AX-174127547_STA	TTAGAAACAAGCTTTGAGCCCAA
AX-174127886_ASP1	GCGGGAATGAAGAAGTCTAAACC
AX-174127886_ASP2	TGCGGGAATGAAGAAGTCTAAACT
AX-174127886_LSP	TCGTTCCCTTAATCGTGTAAGAATCCAA
AX-174127886_STA	CTCGTGTGCAATCCGCT
AX-174134972_ASP1	GGTTCTTAGAAGCTGCCGC
AX-174134972_ASP2	GGGTTCTTAGAAGCTGCCGT
AX-174134972_LSP	GGATTTCCCAAAAAGGGGTGTCA
AX-174134972_STA	CCTGTTTTGAAGAATGGCTTGG
AX-174141101_ASP1	CTGAAGGAAGAAACAGTGCCATTAG
AX-174141101_ASP2	CTGAAGGAAGAAACAGTGCCATTAA
AX-174141101_LSP	GCCTTTTCTATTCCACTCCTCTGC
AX-174141101_STA	CATGGCCATAACAAAAGTTGTGC
AX-174141758_ASP1	GCAGTTGAAGCAAGGAAAAAGCA
AX-174141758_ASP2	CAGTTGAAGCAAGGAAAAAGCG
AX-174141758_LSP	CCCCTTCTGTAACTATGAACATTTAGGGT
AX-174141758_STA	CATGCTATGACTCAGTCCGC
AX-174143619_ASP1	AAAGGCAAAACGTCATCAGATAAACAA
AX-174143619_ASP2	AAGGCAAAACGTCATCAGATAAACAC
AX-174143619_LSP	GGGCTATCTGAATTTTCTTCTATGTTTTTATCTTGC
AX-174143619_STA	AAACAGTTCTCTTTTATCAAACAAAAGGAAA
AX-174146385_ASP1	GATTCCTACATTTGTACATAAATTTGAAGCAGA
AX-174146385_ASP2	TCCTACATTTGTACATAAATTTGAAGCAGC
AX-174146385_LSP	TCCTCAGAGGGACTCCACAGA
AX-174146385_STA	GAACAATCGGTTATCAGGGCAG
AX-174152348_ASP1	AAAAGAACATTGGATTGGATTGGCA
AX-174152348_ASP2	AAGAACATTGGATTGGATTGGCG
AX-174152348_LSP	CAGAGGAGGCTCATATGCCAGA
AX-174152348_STA	GCTGTGATTTGCTACTTTCATGACT
AX-174152768_ASP1	CTCTCTCTTTATCTCTCTCAAGTGTGTG
AX-174152768_ASP2	CTCTCTCTTTATCTCTCTCAAGTGTGTT
AX-174152768_LSP	CAGCACAAATCTCGATCGCCT
AX-174152768_STA	CCACAACAAACACTCTCTTTCCC
AX-174153355_ASP1	ACTTCTGTGCAAAAAACACATGTAATCAT
AX-174153355_ASP2	ACTTCTGTGCAAAAAACACATGTAATCAA
AX-174153355_LSP	GAGTTTGAAGTATTTTAGCTTTGCCTTTAATGC
AX-174153355_STA	ATTCTTGCAGAAGTAAAACTGGACT
AX-174157848_ASP1	TGTTCTCTGGGAGTACAATTAGCATT
AX-174157848_ASP2	TGTTCTCTGGGAGTACAATTAGCATC
AX-174157848_LSP	TGCATTTGCTGCAGCAGATAGG
AX-174157848_STA	AGCACATTTCTTGTGCCACTT
AX-174160034_ASP1	GAATTCCCAAGCTCTCTCTATCTCA
AX-174160034_ASP2	GAATTCCCAAGCTCTCTCTATCTCG
AX-174160034_LSP	GCATCGGCATATGGTGGGTT
AX-174160034_STA	TGCTTCCACTCCACTACTACTG
AX-174161044_ASP1	TGATCTAACCATGTGCATAACAAGAGT
AX-174161044_ASP2	TGATCTAACCATGTGCATAACAAGAGA
AX-174161044_LSP	CACCCACTGCTGTAAAGCTGTT
AX-174161044_STA	ACGTCCATTCTAGAAGATTAACGAGT
AX-174162752_ASP1	ATTCCAGAAAGGAAATATTCCTCAATGC
AX-174162752_ASP2	CATTCCAGAAAGGAAATATTCCTCAATGT
AX-174162752_LSP	AACATATCGGCTCTTCTCAAGTTAGTTAGAAAA
AX-174162752_STA	GCAAAATCTGCACTAACCCACA
AX-174170508_ASP1	CTAAAGAATGGCCATGCTGGTAG
AX-174170508_ASP2	CTAAAGAATGGCCATGCTGGTAA
AX-174170508_LSP	CGGCTAAGGGTTTGGCGT
AX-174170508_STA	TCTGGGCTCATACATCGCT
AX-174182496_ASP1	TCTTGTTCCTCAATCCTATGTGAAACT
AX-174182496_ASP2	CTTGTTCCTCAATCCTATGTGAAACC
AX-174182496_LSP	CAGCAATCTGTTGTGCCTCCTT
AX-174182496_STA	GCGAGAAAATAAAATGTTTGTTGCCA
AX-174183311_ASP1	GGGCACTTTTCCGGTTTCTC
AX-174183311_ASP2	GGGCACTTTTCCGGTTTCTG
AX-174183311_LSP	GCCGCCAGATTCAGGGTCA
AX-174183311_STA	TGTCACACAACAATTTAGTGGGC
AX-174185532_ASP1	TGGATTCTAAAAATGCTGCACCCTATA
AX-174185532_ASP2	GGATTCTAAAAATGCTGCACCCTATG
AX-174185532_LSP	TGAGCATCATCCCACCTGCTT
AX-174185532_STA	CAGCAGATCTCCTTTTTGCGAT
AX-174187935_ASP1	CAGCATTGGAAAGCGAAATCGAATA
AX-174187935_ASP2	AGCATTGGAAAGCGAAATCGAATG
AX-174187935_LSP	GGTCTTAAAGATATGTAGTTTACCAGTGCCAA
AX-174187935_STA	GATGGCAGAGAGATCGAAATTCA
AX-174192459_ASP1	TTGGCCCAATTAAAGCAAGAAGAC
AX-174192459_ASP2	GTTGGCCCAATTAAAGCAAGAAGAT
AX-174192459_LSP	TCAGGTACCATCACAGCAAGCT
AX-174192459_STA	CGGAGGTGCATTTCAGGAA
AX-174195977_ASP1	CATATTCTTTCTTCACACTGAAATTCCATTTTT
AX-174195977_ASP2	CATATTCTTTCTTCACACTGAAATTCCATTTTC
AX-174195977_LSP	CGGTGGCGCTTGAAGAGA
AX-174195977_STA	GCACATAGATCTGCAACACCA
AX-174197084_ASP1	CCCTTTCTCCGACTGGAATCTG
AX-174197084_ASP2	ACCCTTTCTCCGACTGGAATCTA
AX-174197084_LSP	TCGGCAAAGTTAGATCCAAATCAGGA
AX-174197084_STA	GGGTCTGAATTCTACACAAAATTCAC
AX-174208455_ASP1	AAACGAATGCATTCCACCATTATCG
AX-174208455_ASP2	GAAACGAATGCATTCCACCATTATCA
AX-174208455_LSP	CGATAGCTATATAATGGCTGCCAAAGC
AX-174208455_STA	GGATAACAATGATATTGCGCGATG
AX-174214854_ASP1	CTGGGATTTGAACTTTGAACGTCTC
AX-174214854_ASP2	CTGGGATTTGAACTTTGAACGTCTT
AX-174214854_LSP	ACTCATATTCTTTTGCCGTACTGTAAGAACT
AX-174214854_STA	CACATGTTAGTCTGTGCTTTGAAGA
AX-175074414_ASP1	CGTTGTAAACTGGCATACTCCTCTG
AX-175074414_ASP2	CGTTGTAAACTGGCATACTCCTCTC
AX-175074414_LSP	CAAAAATTACCTAATTCAGCCTCATAGCTCA
AX-175074414_STA	CAGAACATTCAGTGCAAAGTTTTCC
dDocent_Contig3995-165_ASP1	TCAGGATTCCTTCTCGGTTTTCAG
dDocent_Contig3995-165_ASP2	TCAGGATTCCTTCTCGGTTTTCAA
dDocent_Contig3995-165_LSP	AGTTCGCCAAACTCCACTGT
dDocent_Contig3995-165_STA	GTTTGGGTTCAGGATTCCTTCT
estSNP04188_ASP1	CTCTGAACAAAAACATCGCAATGAC
estSNP04188_ASP2	GCTCTGAACAAAAACATCGCAATGAG
estSNP04188_LSP	TGTCATCGGCAGTGCGGAA
estSNP04188_STA	TCACATGGTTGCAATTGCAGAA
gSNP05835_ASP1	TAATATATATGGACCTACTAAAATAGAAGATAAGAA
gSNP05835_ASP2	TAATATATATGGACCTACTAAAATAGAAGATAAGAG
gSNP05835_LSP	TCCTTTTTAATGAATCGATAATTGAGGATAGCCTT
gSNP05835_STA	ATAATGAGGAAGGTAAATTTCTATTCGTCTC
gSNP06239_ASP1	TGCAATGCAAAGACTCTTTGTTTCAATA
gSNP06239_ASP2	GCAATGCAAAGACTCTTTGTTTCAATG
gSNP06239_LSP	CTGCACGAAAGAGTAAGAAACGG
gSNP06239_STA	CGACGCGAATCACAACATTCT
